# Oligotyping and Genome-Resolved Metagenomics Reveal Distinct *Candidatus* Accumulibacter Communities in Full-Scale Side-Stream versus Conventional Enhanced Biological Phosphorus Removal (EBPR) Configurations

**DOI:** 10.1101/596692

**Authors:** Varun N. Srinivasan, Guangyu Li, Dongqi Wang, Nicholas B. Tooker, Zihan Dai, Annalisa Onnis-Hayden, Ameet Pinto, April Z. Gu

**Affiliations:** Department of Civil and Environmental Engineering, Northeastern University, Boston MA-02115, USA; State Key Laboratory of Eco-hydraulics in Northwest Arid Region, Xi’an University of Technology, Xi’an, Shaanxi 710048, China; Department of Civil and Environmental Engineering, University of Massachusetts-Amherst, Amherst MA-01002, USA; Infrastructure and Environment Division, University of Glasgow, Glasgow G12 8LT, United Kingdom; Civil and Environmental Engineering, Cornell University, Ithaca NY – 14853, USA

**Author notes:** **Corresponding Authors:** April Gu, Civil and Environmental Engineering, Cornell University.

## Abstract

*Candidatus* Accumulibacter phosphatis (CAP) and its sub-clades-level diversity has been associated and implicated in successful phosphorus removal performance in enhanced biological phosphorus removal (EBPR). Development of high-throughput untargeted methods to characterize clades of CAP in EBPR communities can enable a better understanding of Accumulibacter ecology at a higher-resolution beyond OTU-level in wastewater resource recovery facilities (WRRFs). In this study, for the first time, using integrated 16S rRNA gene sequencing, oligotyping and genome-resolved metagenomics, we were able to reveal clade-level differences in Accumulibacter communities and associate the differences with two different full-scale EBPR configurations. The results led to the identification and characterization of a distinct and dominant Accumulibacter oligotype - Oligotype 2 (belonging to Clade IIC) and its matching MAG (RC14) associated with side-stream EBPR configuration. We are also able to extract MAGs belonging to CAP clades IIB (RCAB4-2) and II (RC18) which did not have representative genomes before. This study demonstrates and validates the use of a high-throughput approach of oligotyping analysis of 16S rRNA gene sequences to elucidate CAP clade-level diversity. We also show the existence of a previously uncharacterized diversity of CAP clades in full-scale EBPR communities through extraction of MAGs, for the first time from full-scale facilities.
