## Supplementary material for "Oligotyping and Genome-Resolved Metagenomics Reveal Distinct *Candidatus* Accumulibacter Communities in Full-Scale Side-Stream versus Conventional Enhanced Biological Phosphorus Removal (EBPR) Configurations": Table S3

### Sheet: ebpr_pathway_presence_absence
Metabolism	Category	Enzyme	Gene	IA		IB			IC	II	IIA		IIB	IIC						IIF
				BA93	UBA6658	BA92	UBA2783	HKU1	UW-LDO-IC	RC18	UW1	aalborgensis	RCAB4-2	HKU2	RC14	SK02	SK01	BA91	UBA5574	SK12	UBA6585	UBA2315	BA94	SK11	UBA2327
Aerobic Respiration	Cytochrome c-oxidation-aa3	Cytochrome c-oxidation (aa3)	ctaC	1	1	1	1	1	1	1	1	1	1	1	1	1	1	1	1	1	1	1	1	1	1
			ctaD	1	1	1	1	1	1	1	1	1	1	1	1	1	1	1	1	1	1	1	1	1	1
			ctaE	1	1	1	1	1	1	1	1	1	1	1	1	1	1	1	1	1	1	1	1	1	1
	Cytochrome c-oxidation-cbb3	Cytochrome c-oxidation (cbb3)	ccoN	1	1	0	1	1	1	1	1	1	1	1	1	1	1	0	1	1	1	0	1	1	1
			ccoO	1	1	0	1	1	1	1	1	1	1	1	1	1	1	1	1	1	1	1	1	1	1
			ccoP	1	1	0	1	1	1	1	1	1	1	1	1	1	1	1	1	1	1	1	1	1	1
			ccoQ	1	1	0	1	1	1	1	1	1	1	1	1	1	1	0	1	1	1	1	1	1	1
Carbon Metabolism	Acetate Metabolism	Acetate coA synthetase	acsA	1	1	1	1	1	1	1	1	1	1	1	1	1	1	1	1	1	1	1	1	1	1
		Acetate permease	ActP	1	1	1	1	1	1	1	1	1	1	1	1	1	1	1	1	1	1	1	1	1	1
	ED Pathway	KDPG aldolase	eda	0	0	0	0	0	0	0	0	0	0	0	0	0	0	0	0	0	0	0	0	0	0
		Phosphogluconate dehydratase	edd	0	0	0	0	0	0	0	0	0	0	0	0	0	0	0	0	0	0	0	0	0	0
	EMP Pathway	fructose-bisphosphate aldolase	F_bP_aldolase	1	1	1	1	1	1	1	1	1	1	1	1	1	1	1	1	1	1	1	0	1	1
		Glucokinase	GCK	1	1	1	1	1	1	1	1	1	1	0	1	1	1	1	1	1	1	1	1	1	1
		Glucose-6-phosphate isomerase	GPI	1	1	1	1	1	1	1	1	1	1	1	1	1	1	1	1	1	1	1	1	1	1
		Phosphofructokinase	PFK	0	0	0	0	0	0	0	0	0	0	0	0	0	0	0	0	0	0	0	0	0	0
		Pyruvate kinase	pyk	1	1	1	1	1	1	1	1	1	1	1	1	1	1	1	1	1	1	1	1	1	1
		Triosephosphate isomerase	TIM	1	1	1	1	1	1	1	1	1	1	1	1	1	1	1	1	1	1	1	1	1	1
	Glyoxylate Shunt	Isocitrate lyase	icl	1	1	1	1	1	1	1	1	1	1	1	1	1	1	1	1	1	1	1	0	1	1
		Malate synthase	malS	1	1	1	1	1	1	1	1	1	1	1	1	1	1	1	1	1	1	1	0	1	1
	PHA Metabolism	3-ketoacyl-coA thiolase	phaA	1	1	1	1	1	1	1	1	1	1	1	1	1	1	1	1	1	1	1	1	1	1
		Acetoacetyl-coA reductase	phaB	1	1	1	1	1	1	1	1	1	0	1	1	1	1	1	1	1	1	1	0	1	1
		PHA depolymerase	phaZ	0	0	0	0	0	0	0	0	0	0	0	0	0	0	0	0	0	0	0	0	0	0
		PHA synthase	phaC	1	1	1	1	1	1	1	1	1	1	1	1	1	1	1	1	1	1	1	1	1	1
	Propionate Metabolism	Propionate-CoA ligase	prpE	1	1	1	1	1	1	1	1	1	1	1	1	1	0	1	1	1	1	1	1	1	1
	Split TCA Cycle	Methyl malonyl-coA mutase	mcm	1	1	1	1	1	1	1	1	1	1	1	1	1	1	1	1	1	1	1	1	1	1
	TCA Cycle	2-oxoglutarate dehydrogenase	ogdc	1	1	1	1	1	1	1	1	1	1	1	1	1	1	1	1	1	1	1	0	1	1
		Aconitate hydratase	acn	1	1	1	1	1	1	1	1	1	1	1	1	1	1	1	1	1	1	1	1	1	1
		Citrate synthase	gltA	1	1	1	1	1	1	1	1	1	1	1	1	1	1	1	1	1	1	1	1	1	1
		Fumarate hydratase	fumC	1	1	1	1	1	1	0	1	1	0	1	0	1	1	1	1	0	0	0	0	1	1
		Isocitrate dehydrogenase	idh	1	1	1	1	1	1	1	1	1	1	1	1	1	1	1	1	1	1	1	1	1	1
		Malate dehydrogenase	malDH	1	1	1	1	1	1	1	1	1	1	1	1	1	1	1	1	1	1	1	0	1	1
		Succinate dehydrogenase	sdh	1	1	1	1	1	1	1	1	1	1	1	1	1	1	1	1	1	1	1	1	1	1
		Succinyl-CoA ligase	scs	1	1	1	1	1	1	1	1	1	0	1	1	1	1	1	1	1	1	1	1	1	1
Denitrification	Nitrate/Nitrite Transport	Nitrate/Nitrite Transporter	narK	1	1	1	1	1	1	1	1	1	0	1	1	1	1	1	1	1	1	1	1	0	0
	Nitric Oxide Reduction	Nitric oxide reductase subunit B	norB	1	1	1	1	0	1	0	1	0	1	0	0	0	0	1	0	0	0	0	0	0	0
	Nitrite Reduction	Heme d1 biosynthesis protein	nirD/nirL	1	1	1	1	1	1	0	1	1	0	1	1	1	1	1	1	1	1	1	1	1	1
		Nitrite reductase	nirS	1	1	1	1	1	1	1	1	1	1	1	1	1	1	1	1	1	1	1	0	1	1
	Nitrous Oxide Reduction	Nitrous-oxide reductase	nosZ	1	1	1	1	1	1	1	1	0	0	0	0	0	0	0	0	1	1	1	0	1	1
		Nitrous oxide reductase maturation protein	nosD	1	1	1	1	1	1	0	1	0	0	0	0	0	0	0	0	1	1	1	1	1	1
	Periplasmic Nitrate Reduction	Ferredoxin-type protein NapG	napG	1	1	1	1	1	1	0	1	0	1	0	0	0	0	0	0	1	1	1	0	1	1
		Ferredoxin-type protein NapH	napH	1	1	1	1	1	1	0	1	0	1	0	0	0	0	0	0	1	1	1	0	1	1
		Perisplamic nitrate reductase chaperone	napD	1	1	1	1	1	0	0	0	0	1	0	0	0	0	0	0	1	1	1	1	0	1
		Perisplamic nitrate reductase subunit A	napA	1	1	1	1	1	0	0	1	0	1	0	0	0	0	0	0	1	1	1	1	1	1
		Perisplamic nitrate reductase subunit B	napB	1	1	1	1	1	0	0	1	0	1	0	0	0	0	0	0	1	1	1	1	0	1
	Respiratory Nitrate Reduction	Repiratory nitrate reductase delta chain	narJ	0	0	0	0	0	1	0	0	1	0	1	1	1	1	1	1	0	0	0	0	0	0
		Respiratory nitrate reductase alpha subunit	narG	0	0	1	0	0	1	1	0	1	0	1	1	1	1	1	1	0	0	0	0	0	0
		Respiratory nitrate reductase beta chain	narH	0	0	0	0	0	1	0	0	1	0	1	1	1	1	1	1	0	0	0	0	0	0
		Respiratory nitrate reductase gamma chain	narI	0	0	0	0	0	1	0	0	1	0	1	1	1	1	1	1	0	0	0	0	0	0
Phosphate Metabolism	High-affinity phosphate transport (PST)	ABC transporter	pstA	1	1	1	1	1	1	1	1	1	1	1	1	1	1	1	1	1	1	1	1	1	1
			pstB	1	1	1	1	1	1	1	1	1	1	1	1	1	1	1	1	1	1	1	1	1	1
			pstC	1	1	1	1	1	1	1	1	1	1	1	1	1	1	1	1	1	1	1	1	0	1
			pstS	1	1	1	1	1	1	1	1	1	1	1	1	1	1	1	1	1	1	1	1	1	1
	Low-affinity phosphate transport (PiT)	Low-affinity inorganic phosphate transporter (PitA)	pitA	1	1	1	1	1	1	1	1	1	1	1	1	1	1	1	1	1	1	1	1	1	1
	PolyP Metabolism	Exopolyphosphatase	ppx	1	1	1	1	1	1	1	1	1	1	1	1	1	1	1	1	1	1	1	1	1	1
		Polyphosphate glucokinase	PPGK	0	0	0	0	0	0	0	0	0	0	0	0	0	0	0	0	0	0	0	0	0	0
		Polyphosphate kinase	ppk1	1	1	1	1	1	1	1	1	1	1	1	1	1	1	1	1	1	1	1	1	1	1
		Polyphosphate kinase 2	ppk2	1	1	1	1	1	1	1	1	1	1	1	1	1	1	1	1	1	1	1	1	1	1
